# Concurrent lipidomics and proteomics on malignant plasma cells from multiple myeloma patients: Probing the lipid metabolome

**DOI:** 10.1101/702993

**Authors:** Ahmed Mohamed, Joel Collins, Hui Jiang, Jeffrey Molendijk, Thomas Stoll, Federico Torta, Markus R Wenk, Robert J Bird, Paula Marlton, Peter Mollee, Kate A Markey, Michelle M Hill

## Abstract

**Background:** Multiple myeloma (MM) is a hematological malignancy characterized by the clonal expansion of malignant plasma cells. Though durable remissions are possible, MM is considered incurable, with relapse occurring in almost all patients. There has been limited data reported on the lipid metabolism changes in plasma cells during MM progression. Here, we evaluated the feasibility of concurrent lipidomics and proteomics analyses from patient plasma cells, and report these data on a limited number of patient samples, demonstrating the feasibility of the method, and establishing hypotheses to be evaluated in the future.

**Methods:** Plasma cells were purified from fresh bone marrow aspirates using CD138 microbeads. Proteins and lipids were extracted using a bi-phasic solvent system with methanol, methyl tert-butyl ether, and water. Untargeted proteomics, untargeted and targeted lipidomics were performed on 7 patient samples using liquid chromatography-mass spectrometry. Two comparisons were conducted: high versus low risk; relapse versus newly diagnosed. Proteins and pathways enriched in the relapsed group was compared to a public transcriptomic dataset from Multiple Myeloma Research Consortium reference collection (n=222) at gene and pathways level.

**Results:** From one million purified plasma cells, we were able to extract material and complete untargeted (∼6000 and ∼3600 features in positive and negative mode respectively) and targeted lipidomics (313 lipids), as well as untargeted proteomics analysis (∼4100 reviewed proteins). Comparative analyses revealed limited differences between high and low risk groups (according to the standard clinical criteria), hence we focused on drawing comparisons between the relapsed and newly diagnosed patients. Untargeted and targeted lipidomics indicated significant down-regulation of phosphatidylcholines (PCs) in relapsed MM. Although there was limited overlap of the differential proteins/transcripts, 76 significantly enriched pathways in relapsed MM were common between proteomics and transcriptomics data. Further evaluation of transcriptomics data for lipid metabolism network revealed enriched correlation of PC, ceramide, cardiolipin, arachidonic acid and cholesterol metabolism pathways to be exclusively correlated among relapsed but not in newly-diagnosed patients.

**Conclusions:** This study establishes the feasibility and workflow to conduct integrated lipidomics and proteomics analyses on patient-derived plasma cells. Potential lipid metabolism changes associated with MM relapse warrant further investigation.
