## Supplementary material for "Concurrent lipidomics and proteomics on malignant plasma cells from multiple myeloma patients: Probing the lipid metabolome": Table S1

### Sheet: Participant details
Supplementary File S1. Participant details
Study ID	Risk	Disease Status
1	low risk	New
3	low risk-relapse	Relapse
4	low risk	New
6	low risk-relapse	Relapse
9	high risk	New
10	high risk	New
11	high risk	New
