## Supplementary material for "Concurrent lipidomics and proteomics on malignant plasma cells from multiple myeloma patients: Probing the lipid metabolome": Table S2

### Sheet: Contents
Supplementary File S2. Supplementary Methods
Tables	Description
Untargeted lipids - Gradient	LC gradient for untargeted lipidomics
Targeted lipids - Gradient	LC gradient for targeted lipidomics
Targeted lipidomics transitions	Transition list for targeted lipidomics

### Sheet: Untargeted lipids - Gradient 
Untargeted lipids - Gradient
	Time	acetonitrile/water (60:40)	isopropanol/acetonitrile (90:10)
1	2.00 min	0.7	0.3
2	2.50 min	0.52	0.48
3	11.00 min	0.18	0.82
4	11.50 min	0.01	0.99
5	13.00 min	0.01	0.99
6	13.10 min	0.85	0.15
7	15.00 min	0.85	0.15

### Sheet: Targeted lipids - Gradient
Targeted lipids - Gradient
	Time	acetonitrile/water (60:40)	isopropanol/acetonitrile (90:10)
1	0.00 min	0.85	0.15
2	2.00 min	0.7	0.3
3	2.50 min	0.52	0.48
4	11.00 min	0.18	0.82
5	11.50 min	0.01	0.99
6	13.00 min	0.01	0.99
7	13.10 min	0.85	0.15
8	16.00 min	0.85	0.15

### Sheet: Targeted lipidomics transitions
Targeted lipidomics transitions
Compound name	Internal standard	Precursor ion	Product ion	Collision energy (V)	Retention time (min)	Retention window (min)	Polarity	Method
15:0-18:1(d7) PC	Yes	753.615	184.07	29	3.2	2.4	Positive	F1
18:1-d9 SM	Yes	738.64674	184.1	25	5.51	2	Positive	F1
Cer d18:0/C14:0	No	512.7	266.4	30	1	1.8	Positive	F1
Cer d18:0/C16:0	No	540.7	266.4	30	1	1.8	Positive	F1
Cer d18:0/C16:1	No	538.7	266.4	30	1	1.8	Positive	F1
Cer d18:0/C18:0	No	568.7	266.4	30	1	1.8	Positive	F1
Cer d18:0/C18:1	No	566.7	266.4	30	1	1.8	Positive	F1
Cer d18:0/C20:0	No	596.7	266.4	30	1	1.8	Positive	F1
Cer d18:0/C22:0	No	624.7	266.4	30	1	1.8	Positive	F1
Cer d18:0/C24:0	No	652.7	266.4	30	1	1.8	Positive	F1
Cer d18:0/C24:1	No	650.7	266.4	30	1	1.8	Positive	F1
Cer d18:0/C24:2	No	648.7	266.4	30	1	1.8	Positive	F1
Cer d18:0/C26:0	No	682.7	266.4	30	1	1.8	Positive	F1
Cer d18:0/C26:1	No	680.7	266.4	30	1	1.8	Positive	F1
Cer d18:0/C26:2	No	678.7	266.4	30	1	1.8	Positive	F1
Cer d18:1/C12:0	Yes	482.6	264.4	30	1	1.8	Positive	F1
Cer d18:1/C14:0	No	510.7	264.4	30	1	1.8	Positive	F1
Cer d18:1/C16:0	No	538.7	264.4	30	1	1.8	Positive	F1
Cer d18:1/C16:1	No	536.7	264.4	30	1	1.8	Positive	F1
Cer d18:1/C18:0	No	566.7	264.4	30	1	1.8	Positive	F1
Cer d18:1/C18:1	No	564.7	264.4	30	1	1.8	Positive	F1
Cer d18:1/C20:0	No	594.7	264.4	30	1	1.8	Positive	F1
Cer d18:1/C20:1	No	592.7	264.4	30	1	1.8	Positive	F1
Cer d18:1/C20:2	No	590.7	264.4	30	1	1.8	Positive	F1
Cer d18:1/C22:0	No	622.7	264.4	30	1	1.8	Positive	F1
Cer d18:1/C22:1	No	620.7	264.4	30	1	1.8	Positive	F1
Cer d18:1/C22:2	No	618.7	264.4	30	1	1.8	Positive	F1
Cer d18:1/C22:3	No	616.7	264.4	30	1	1.8	Positive	F1
Cer d18:1/C22:4	No	614.7	264.4	30	1	1.8	Positive	F1
Cer d18:1/C22:5	No	612.7	264.4	30	1	1.8	Positive	F1
Cer d18:1/C22:6	No	610.7	264.4	30	1	1.8	Positive	F1
Cer d18:1/C24:0	No	650.7	264.4	30	1	1.8	Positive	F1
Cer d18:1/C24:1	No	648.7	264.4	30	1	1.8	Positive	F1
Cer d18:1/C24:2	No	646.7	264.4	30	1	1.8	Positive	F1
Cer d18:1/C26:0	No	680.7	264.4	30	1	1.8	Positive	F1
Cer d18:1/C26:1	No	678.7	264.4	30	1	1.8	Positive	F1
Cer d18:2/C14:0	No	508.7	262.4	30	1	1.8	Positive	F1
Cer d18:2/C16:0	No	536.7	262.4	30	1	1.8	Positive	F1
Cer d18:2/C16:1	No	534.7	262.4	30	1	1.8	Positive	F1
Cer d18:2/C18:0	No	564.7	262.4	30	1	1.8	Positive	F1
Cer d18:2/C18:1	No	562.7	262.4	30	1	1.8	Positive	F1
Cer d18:2/C20:0	No	592.7	262.4	30	1	1.8	Positive	F1
Cer d18:2/C20:1	No	590.7	262.4	30	1	1.8	Positive	F1
Cer d18:2/C22:0	No	620.7	262.4	30	1	1.8	Positive	F1
Cer d18:2/C24:1	No	646.7	262.4	30	1	1.8	Positive	F1
Cer d18:2/C24:2	No	644.7	262.4	30	1	1.8	Positive	F1
PC 30:0	No	706.5	184.1	29	3.2	2.4	Positive	F1
PC 30:1	No	704.5	184.1	29	3.2	2.4	Positive	F1
PC 30:2	No	702.5	184.1	29	3.2	2.4	Positive	F1
PC 32:0	No	734.6	184.1	29	3.2	2.4	Positive	F1
PC 32:1	No	732.6	184.1	29	3.2	2.4	Positive	F1
PC 32:2	No	730.5	184.1	29	3.2	2.4	Positive	F1
PC 32:3	No	728.5	184.1	29	3.2	2.4	Positive	F1
PC 34:0	No	762.6	184.1	29	3.2	2.4	Positive	F1
PC 34:1	No	760.6	184.1	29	3.2	2.4	Positive	F1
PC 34:2	No	758.6	184.1	29	3.2	2.4	Positive	F1
PC 34:3	No	756.6	184.1	29	3.2	2.4	Positive	F1
PC 34:4	No	754.5	184.1	29	3.2	2.4	Positive	F1
PC 34:5	No	752.5	184.1	29	3.2	2.4	Positive	F1
PC 36:0	No	790.6	184.1	29	3.2	2.4	Positive	F1
PC 36:1	No	788.6	184.1	29	3.2	2.4	Positive	F1
PC 36:2	No	786.6	184.1	29	3.2	2.4	Positive	F1
PC 36:3	No	784.6	184.1	29	3.2	2.4	Positive	F1
PC 36:4	No	782.6	184.1	29	3.2	2.4	Positive	F1
PC 36:5	No	780.6	184.1	29	3.2	2.4	Positive	F1
PC 36:6	No	778.5	184.1	29	3.2	2.4	Positive	F1
PC 38:0	No	818.6	184.1	29	3.2	2.4	Positive	F1
PC 38:1	No	816.6	184.1	29	3.2	2.4	Positive	F1
PC 38:2	No	814.6	184.1	29	3.2	2.4	Positive	F1
PC 38:3	No	812.6	184.1	29	3.2	2.4	Positive	F1
PC 38:4	No	810.6	184.1	29	3.2	2.4	Positive	F1
PC 38:5	No	808.6	184.1	29	3.2	2.4	Positive	F1
PC 38:6	No	806.6	184.1	29	3.2	2.4	Positive	F1
PC 38:7	No	804.6	184.1	29	3.2	2.4	Positive	F1
PC 40:0	No	846.6	184.1	29	3.2	2.4	Positive	F1
PC 40:1	No	844.6	184.1	29	3.2	2.4	Positive	F1
PC 40:2	No	842.6	184.1	29	3.2	2.4	Positive	F1
PC 40:3	No	840.6	184.1	29	3.2	2.4	Positive	F1
PC 40:4	No	838.6	184.1	29	3.2	2.4	Positive	F1
PC 40:5	No	836.6	184.1	29	3.2	2.4	Positive	F1
PC 40:6	No	834.6	184.1	29	3.2	2.4	Positive	F1
PC 40:7	No	832.6	184.1	29	3.2	2.4	Positive	F1
PC 40:8	No	830.6	184.1	29	3.2	2.4	Positive	F1
PS 32:0	No	734.5	647.4	30	3.2	2.4	Negative	F1
PS 32:0	No	734.5	549.5	30	3.2	2.4	Negative	F1
PS 32:0	No	734.5	255.2	60	3.2	2.4	Negative	F1
PS 32:1	No	732.5	645.4	30	3.2	2.4	Negative	F1
PS 32:1	No	732.5	547.5	30	3.2	2.4	Negative	F1
PS 32:1	No	732.5	281.3	60	3.2	2.4	Negative	F1
PS 32:1	No	732.5	255.2	60	3.2	2.4	Negative	F1
PS 32:1	No	732.5	253.2	60	3.2	2.4	Negative	F1
PS 32:1	No	732.5	227.2	60	3.2	2.4	Negative	F1
PS 32:2	No	730.5	643.4	30	3.2	2.4	Negative	F1
PS 32:2	No	730.5	545.5	30	3.2	2.4	Negative	F1
PS 32:2	No	730.5	253.2	60	3.2	2.4	Negative	F1
PS 33:1 d7	Yes	753.5538	666.4538	30	3.2	2.4	Negative	F1
PS 33:1 d7	Yes	753.5538	568.5538	30	3.2	2.4	Negative	F1
PS 33:1 d7	Yes	753.5538	288.3	50	3.2	2.4	Negative	F1
PS 34:0	No	762.6	675.5	30	3.2	2.4	Negative	F1
PS 34:0	No	762.6	577.6	30	3.2	2.4	Negative	F1
PS 34:0	No	762.6	283.3	60	3.2	2.4	Negative	F1
PS 34:0	No	762.6	255.2	60	3.2	2.4	Negative	F1
PS 34:1	No	760.6	673.5	30	3.2	2.4	Negative	F1
PS 34:1	No	760.6	575.6	30	3.2	2.4	Negative	F1
PS 34:1	No	760.6	281.3	60	3.2	2.4	Negative	F1
PS 34:1	No	760.6	255.2	60	3.2	2.4	Negative	F1
PS 34:2	No	758.6	671.5	30	3.2	2.4	Negative	F1
PS 34:2	No	758.6	573.6	30	3.2	2.4	Negative	F1
PS 34:2	No	758.6	281.3	60	3.2	2.4	Negative	F1
PS 34:2	No	758.6	253.2	60	3.2	2.4	Negative	F1
PS 36:0	No	790.6	703.5	30	3.2	2.4	Negative	F1
PS 36:0	No	790.6	605.6	30	3.2	2.4	Negative	F1
PS 36:0	No	790.6	283.3	60	3.2	2.4	Negative	F1
PS 36:1	No	788.6	701.5	30	3.2	2.4	Negative	F1
PS 36:1	No	788.6	603.6	30	3.2	2.4	Negative	F1
PS 36:1	No	788.6	283.3	60	3.2	2.4	Negative	F1
PS 36:1	No	788.6	281.3	60	3.2	2.4	Negative	F1
PS 36:1	No	788.6	255.3	60	3.2	2.4	Negative	F1
PS 36:1	No	788.6	253.3	60	3.2	2.4	Negative	F1
PS 36:2	No	786.6	699.5	30	3.2	2.4	Negative	F1
PS 36:2	No	786.6	601.6	30	3.2	2.4	Negative	F1
PS 36:2	No	786.6	281.3	60	3.2	2.4	Negative	F1
SM 18:1/16:0	No	703.5	184.1	25	5.51	2	Positive	F1
SM 18:1/16:0 ID264	No	703.5	264.4	25	5.51	2	Positive	F1
SM 18:1/16:1	No	701.5	184.1	25	5.51	2	Positive	F1
SM 18:1/16:1 ID264	No	701.5	264.4	25	5.51	2	Positive	F1
SM 18:1/16:2	No	609.5	184.1	25	5.51	2	Positive	F1
SM 18:1/18:0	No	731.6	184.1	25	5.51	2	Positive	F1
SM 18:1/18:0 ID264	No	731.6	264.4	25	5.51	2	Positive	F1
SM 18:1/18:1	No	729.6	184.1	25	5.51	2	Positive	F1
SM 18:1/18:1 ID264	No	729.6	264.4	25	5.51	2	Positive	F1
SM 18:1/18:2	No	727.6	184.1	25	5.51	2	Positive	F1
SM 18:1/20:0	No	759.6	184.1	25	5.51	2	Positive	F1
SM 18:1/20:1	No	757.6	184.1	25	5.51	2	Positive	F1
SM 18:1/20:2	No	755.6	184.1	25	5.51	2	Positive	F1
SM 18:1/22:0	No	787.6	184.1	25	5.51	2	Positive	F1
SM 18:1/22:1	No	785.6	184.1	25	5.51	2	Positive	F1
SM 18:1/22:2	No	783.6	184.1	25	5.51	2	Positive	F1
SM 18:1/22:3	No	781.6	184.1	25	5.51	2	Positive	F1
SM 18:1/22:4	No	779.6	184.1	25	5.51	2	Positive	F1
SM 18:1/22:5	No	777.6	184.1	25	5.51	2	Positive	F1
SM 18:1/22:6	No	775.6	184.1	25	5.51	2	Positive	F1
SM 18:1/24:0	No	815.6	184.1	25	5.51	2	Positive	F1
SM 18:1/24:0 ID264	No	815.6	264.4	25	5.51	2	Positive	F1
SM 18:1/24:1	No	813.6	184.1	25	5.51	2	Positive	F1
SM 18:1/24:1 ID264	No	813.6	264.4	25	5.51	2	Positive	F1
SM 18:1/24:2	No	811.6	184.1	25	5.51	2	Positive	F1
SM 18:1/26:0	No	843.9	184.1	25	5.51	2	Positive	F1
SM 18:1/26:1	No	841.9	184.1	25	5.51	2	Positive	F1
SM d18:0/16:0	No	705.6	184.1	25	5.51	2	Positive	F1
SM d18:0/18:0	No	733.6	184.1	25	5.51	2	Positive	F1
SM d18:0/20:0	No	761.8	184.1	25	5.51	2	Positive	F1
SM d18:0/22:0	No	789.9	184.1	25	5.51	2	Positive	F1
SM d18:0/24:0	No	817.9	184.1	25	5.51	2	Positive	F1
SM d18:0/26:0	No	845.9	184.1	25	5.51	2	Positive	F1
15:0-18:1(d7) PC	Yes	753.615	184.07	29	3.5	3	Positive	F2
18:1(d7) Lyso PC	Yes	529.398	184.1	29	7	4	Positive	F2
18:1(d7) Lyso PE	Yes	487.35	346.33	17	3.5	3	Positive	F2
Cer1P d18:1/12:0	Yes	562.42	264.3	41	1	2	Positive	F2
GlucCer d18:1/12:0	Yes	644.68	464.5	45	1	2	Positive	F2
GlucCer d18:1/12:0	Yes	644.68	264.5	45	1	2	Positive	F2
HexCer d16:1/C22:0	No	756.7	236.4	29	1	2	Positive	F2
HexCer d18:0/C14:0	No	674.7	266.4	29	1	2	Positive	F2
HexCer d18:0/C16:0	No	702.7	266.4	29	1	2	Positive	F2
HexCer d18:0/C18:0	No	730.7	266.4	29	1	2	Positive	F2
HexCer d18:0/C18:1	No	728.7	266.4	29	1	2	Positive	F2
HexCer d18:0/C20:0	No	758.7	266.4	29	1	2	Positive	F2
HexCer d18:0/C22:0	No	786.7	266.4	29	1	2	Positive	F2
HexCer d18:0/C24:0	No	814.7	266.4	29	1	2	Positive	F2
HexCer d18:0/C24:1	No	812.7	266.4	29	1	2	Positive	F2
HexCer d18:0/C26:0	No	842.7	266.4	29	1	2	Positive	F2
HexCer d18:0/C26:1	No	840.7	266.4	29	1	2	Positive	F2
HexCer d18:1/C14:0	No	672.7	264.4	29	1	2	Positive	F2
HexCer d18:1/C16:0	No	700.7	264.4	29	1	2	Positive	F2
HexCer d18:1/C18:0	No	728.7	264.4	29	1	2	Positive	F2
HexCer d18:1/C18:1	No	726.7	264.4	29	1	2	Positive	F2
HexCer d18:1/C20:0	No	756.7	264.4	29	1	2	Positive	F2
HexCer d18:1/C22:0	No	784.7	264.4	29	1	2	Positive	F2
HexCer d18:1/C24:0	No	812.7	264.4	29	1	2	Positive	F2
HexCer d18:1/C24:1	No	810.7	264.4	29	1	2	Positive	F2
HexCer d18:1/C26:0	No	840.7	264.4	29	1	2	Positive	F2
HexCer d18:1/C26:1	No	838.7	264.4	29	1	2	Positive	F2
HexCer d18:2/C14:0	No	670.7	262.4	29	1	2	Positive	F2
HexCer d18:2/C16:0	No	698.7	262.4	29	1	2	Positive	F2
HexCer d18:2/C18:1	No	724.7	262.4	29	1	2	Positive	F2
HexCer d18:2/C20:0	No	754.7	262.4	29	1	2	Positive	F2
HexCer d18:2/C20:1	No	752.7	262.4	29	1	2	Positive	F2
HexCer d18:2/C22:0	No	782.7	262.4	29	1	2	Positive	F2
LPC 14:0	No	468.3	184.1	29	7	4	Positive	F2
LPC 16:0	No	496.3	184.1	29	7	4	Positive	F2
LPC 16:1	No	494.3	184.1	29	7	4	Positive	F2
LPC 18:0	No	524.4	184.1	29	7	4	Positive	F2
LPC 18:1	No	522.4	184.1	29	7	4	Positive	F2
LPC 18:2	No	520.3	184.1	29	7	4	Positive	F2
LPC 20:0	No	552.4	184.1	29	7	4	Positive	F2
LPC 20:1	No	550.4	184.1	29	7	4	Positive	F2
LPC 20:2	No	548.4	184.1	29	7	4	Positive	F2
LPC 20:3	No	546.4	184.1	29	7	4	Positive	F2
LPC 20:4	No	544.3	184.1	29	7	4	Positive	F2
LPC 20:5	No	542.3	184.1	29	7	4	Positive	F2
LPC 22:0	No	580.4	184.1	29	7	4	Positive	F2
LPC 22:1	No	578.4	184.1	29	7	4	Positive	F2
LPC 22:2	No	576.4	184.1	29	7	4	Positive	F2
LPC 22:3	No	574.4	184.1	29	7	4	Positive	F2
LPC 22:4	No	572.4	184.1	29	7	4	Positive	F2
LPC 22:5	No	570.4	184.1	29	7	4	Positive	F2
LPC 22:6	No	568.3	184.1	29	7	4	Positive	F2
LPC 24:0	No	608.5	184.1	29	7	4	Positive	F2
LPC 24:1	No	606.4	184.1	29	7	4	Positive	F2
LPC 26:0	No	636.5	184.1	29	7	4	Positive	F2
LPC 26:1	No	634.5	184.1	29	7	4	Positive	F2
LPE 14:0	No	426.31	285.29	17	3.5	3	Positive	F2
LPE 16:0	No	454.31	313.29	17	3.5	3	Positive	F2
LPE 16:1	No	452.294	311.274	17	3.5	3	Positive	F2
LPE 18:0	No	482.31	341.29	17	3.5	3	Positive	F2
LPE 18:1	No	480.294	339.274	17	3.5	3	Positive	F2
LPE 18:2	No	478.294	337.294	17	3.5	3	Positive	F2
LPE 20:0	No	510.31	369.31	17	3.5	3	Positive	F2
LPE 20:1	No	508.294	367.294	17	3.5	3	Positive	F2
LPE 20:2	No	506.294	365.294	17	3.5	3	Positive	F2
LPE 20:3	No	504.294	363.294	17	3.5	3	Positive	F2
LPE 20:4	No	502.294	361.294	17	3.5	3	Positive	F2
LPE 20:5	No	500.294	359.294	17	3.5	3	Positive	F2
LPE 22:0	No	538.31	397.29	17	3.5	3	Positive	F2
LPE 22:1	No	536.294	395.294	17	3.5	3	Positive	F2
LPE 22:2	No	534.294	393.294	17	3.5	3	Positive	F2
LPE 22:3	No	532.294	391.294	17	3.5	3	Positive	F2
LPE 22:4	No	530.294	389.294	17	3.5	3	Positive	F2
LPE 22:5	No	528.294	387.294	17	3.5	3	Positive	F2
LPE 22:6	No	526.294	385.294	17	3.5	3	Positive	F2
LPE 24:0	No	566.31	425.29	17	3.5	3	Positive	F2
LPE 24:1	No	564.294	423.274	17	3.5	3	Positive	F2
PC(O-30:1) / PC(P-30:0)	No	690.4	184.1	29	3.5	3	Positive	F2
PC(O-32:0)	No	720.6	184.1	29	3.5	3	Positive	F2
PC(O-32:1) / PC(P-32:0)	No	718.5	184.1	29	3.5	3	Positive	F2
PC(O-32:2) / PC(P-32:1)	No	716.6	184.1	29	3.5	3	Positive	F2
PC(O-34:0)	No	748.6	184.1	29	3.5	3	Positive	F2
PC(O-34:1) / PC(P-34:0)	No	746.6	184.1	29	3.5	3	Positive	F2
PC(O-34:2) / PC(P-34:1)	No	744.6	184.1	29	3.5	3	Positive	F2
PC(O-34:3) / PC(P-34:2)	No	742.5	184.1	29	3.5	3	Positive	F2
PC(O-34:4) / PC(P-34:3)	No	740.6	184.1	29	3.5	3	Positive	F2
PC(O-36:0)	No	776.6	184.1	29	3.5	3	Positive	F2
PC(O-36:1) / PC(P-36:0)	No	774.6	184.1	29	3.5	3	Positive	F2
PC(O-36:2) / PC(P-36:1)	No	772.6	184.1	29	3.5	3	Positive	F2
PC(O-36:3) / PC(P-36:2)	No	770.6	184.1	29	3.5	3	Positive	F2
PC(O-36:4) / PC(P-36:3)	No	768.6	184.1	29	3.5	3	Positive	F2
PC(O-36:5) / PC(P-36:4)	No	766.6	184.1	29	3.5	3	Positive	F2
PC(O-36:6) / PC(P-36:5)	No	764.6	184.1	29	3.5	3	Positive	F2
PC(O-38:0)	No	804.6	184.1	29	3.5	3	Positive	F2
PC(O-38:1) / PC(P-38:0)	No	802.6	184.1	29	3.5	3	Positive	F2
PC(O-38:2) / PC(P-38:1)	No	800.6	184.1	29	3.5	3	Positive	F2
PC(O-38:3) / PC(P-38:2)	No	798.6	184.1	29	3.5	3	Positive	F2
PC(O-38:4) / PC(P-38:3)	No	796.6	184.1	29	3.5	3	Positive	F2
PC(O-38:5) / PC(P-38:4)	No	794.6	184.1	29	3.5	3	Positive	F2
PC(O-38:6) / PC(P-38:5)	No	792.6	184.1	29	3.5	3	Positive	F2
PC(O-38:7) / PC(P-38:6)	No	790.6	184.4	29	3.5	3	Positive	F2
PC(O-40:0)	No	832.6	184.1	29	3.5	3	Positive	F2
PC(O-40:1) / PC(P-40:0)	No	830.6	184.1	29	3.5	3	Positive	F2
PC(O-40:2) / PC(P-40:1)	No	828.6	184.1	29	3.5	3	Positive	F2
PC(O-40:3) / PC(P-40:2)	No	826.6	184.1	29	3.5	3	Positive	F2
PC(O-40:4) / PC(P-40:3)	No	824.6	184.1	29	3.5	3	Positive	F2
PC(O-40:5) / PC(P-40:4)	No	822.6	184.1	29	3.5	3	Positive	F2
PC(O-40:6) / PC(P-40:5)	No	820.6	184.1	29	3.5	3	Positive	F2
PC(O-40:7) / PC(P-40:6)	No	818.6	184.1	29	3.5	3	Positive	F2
Sa 17:0	Yes	288.44	270.3	21	1	2	Positive	F2
Sa d16:0	No	274.3	256.3	15	1	2	Positive	F2
Sa d18:0	No	302.4	284.3	15	1	2	Positive	F2
So 17:1	Yes	286.45	268.2	17	1	2	Positive	F2
So d16:1	No	272.3	254.2	15	1	2	Positive	F2
So d18:1	No	300.3	282.3	15	1	2	Positive	F2
15:0-18:1(d7) PE	Yes	711.561	570.546	17	5	4	Positive	A1
15:0-18:1(d7) PG	Yes	740.5466	288.292	35	1.2	2	Negative	A1
15:0-18:1(d7) PI	Yes	828.561	241.1	33	4.6	4.8	Negative	A1
PE 32:0	No	692.5	551.5	17	5	4	Positive	A1
PE 32:1	No	690.5	549.5	17	5	4	Positive	A1
PE 32:2	No	688.5	547.5	17	5	4	Positive	A1
PE 34:0	No	686.5	545.5	17	5	4	Positive	A1
PE 34:0 NEG	No	684.5	196	50	5	4	Negative	A1
PE 34:1	No	718.5	577.5	17	5	4	Positive	A1
PE 34:1 NEG	No	716.5	196	50	5	4	Negative	A1
PE 34:2	No	716.5	575.5	17	5	4	Positive	A1
PE 34:3	No	714.5	573.5	17	5	4	Positive	A1
PE 36:0	No	748.6	607.6	17	5	4	Positive	A1
PE 36:1	No	746.6	605.6	17	5	4	Positive	A1
PE 36:1 NEG	No	744.6	196	50	5	4	Negative	A1
PE 36:2	No	744.6	603.5	17	5	4	Positive	A1
PE 36:3	No	742.5	601.5	17	5	4	Positive	A1
PE 36:4	No	740.5	599.5	17	5	4	Positive	A1
PE 36:5	No	738.5	597.5	17	5	4	Positive	A1
PE 38:0	No	776.6	635.6	17	5	4	Positive	A1
PE 38:1	No	774.6	633.6	17	5	4	Positive	A1
PE 38:2	No	772.6	631.6	17	5	4	Positive	A1
PE 38:3	No	770.6	629.6	17	5	4	Positive	A1
PE 38:4	No	768.6	627.5	17	5	4	Positive	A1
PE 38:5	No	766.5	625.5	17	5	4	Positive	A1
PE 38:6	No	764.5	623.5	17	5	4	Positive	A1
PE 40:0	No	804.6	663.6	17	5	4	Positive	A1
PE 40:5	No	794.6	653.6	17	5	4	Positive	A1
PE 40:6	No	792.6	651.5	17	5	4	Positive	A1
PE 40:7	No	790.5	649.5	17	5	4	Positive	A1
PE(O-32:0)	No	678.5	537.5	17	5	4	Positive	A1
PE(O-32:1) / PE(P-32:0)	No	676.5	535.5	17	5	4	Positive	A1
PE(O-32:2) / PE(P-32:1)	No	674.5	533.5	17	5	4	Positive	A1
PE(O-32:3) / PE(P-32:2)	No	672.5	531.5	17	5	4	Positive	A1
PE(O-34:0)	No	706.6	565.5	17	5	4	Positive	A1
PE(O-34:0) NEG	No	704.6	196	50	5	4	Negative	A1
PE(O-34:1) / PE(P-34:0)	No	704.6	563.5	17	5	4	Positive	A1
PE(O-34:1) / PE(P-34:0) NEG	No	702.6	196	50	5	4	Negative	A1
PE(O-34:2) / PE(P-34:1)	No	702.5	561.5	17	5	4	Positive	A1
PE(O-34:2) / PE(P-34:1) NEG	No	700.5	196	50	5	4	Negative	A1
PE(O-34:3) / PE(P-34:2)	No	700.5	559.5	17	5	4	Positive	A1
PE(O-36:0)	No	734.5	593.5	17	5	4	Positive	A1
PE(O-36:1) / PE(P-36:0)	No	732.5	591.5	17	5	4	Positive	A1
PE(O-36:1) / PE(P-36:0) NEG	No	730.5	196	50	5	4	Negative	A1
PE(O-36:2) / PE(P-36:1)	No	730.5	589.5	17	5	4	Positive	A1
PE(O-36:2) / PE(P-36:1) NEG	No	728.5	196	50	5	4	Negative	A1
PE(O-36:3) / PE(P-36:2)	No	728.6	587.5	17	5	4	Positive	A1
PE(O-36:4) / PE(P-36:3)	No	726.5	585.5	17	5	4	Positive	A1
PE(O-36:5) / PE(P-36:4)	No	724.5	583.5	17	5	4	Positive	A1
PE(O-36:6) / PE(P-36:5)	No	722.5	581.5	17	5	4	Positive	A1
PE(O-38:0)	No	762.6	621.6	17	5	4	Positive	A1
PE(O-38:1) / PE(P-38:0)	No	760.6	619.6	17	5	4	Positive	A1
PE(O-38:2) / PE(P-38:1)	No	758.6	617.6	17	5	4	Positive	A1
PE(O-38:3) / PE(P-38:2)	No	756.6	615.6	17	5	4	Positive	A1
PE(O-38:4) / PE(P-38:3)	No	754.6	613.6	17	5	4	Positive	A1
PE(O-38:5) / PE(P-38:4)	No	752.6	611.5	17	5	4	Positive	A1
PE(O-38:6) / PE(P-38:5)	No	750.5	609.6	17	5	4	Positive	A1
PE(O-38:7) / PE(P-38:6)	No	748.5	607.5	17	5	4	Positive	A1
PE(O-40:0)	No	790.6	649.6	17	5	4	Positive	A1
PE(O-40:1) / PE(P-40:0)	No	788.6	647.6	17	5	4	Positive	A1
PE(O-40:2) / PE(P-40:1)	No	786.6	645.6	17	5	4	Positive	A1
PE(O-40:3) / PE(P-40:2)	No	784.6	643.6	17	5	4	Positive	A1
PE(O-40:4) / PE(P-40:3)	No	782.6	641.6	17	5	4	Positive	A1
PE(O-40:5) / PE(P-40:4)	No	780.6	639.6	17	5	4	Positive	A1
PE(O-40:6) / PE(P-40:5)	No	778.5	637.5	17	5	4	Positive	A1
PE(O-40:7) / PE(P-40:6)	No	776.6	635.5	17	5	4	Positive	A1
PG 16:0/18:1	No	747.5	281.3	35	1.2	2	Negative	A1
PG 16:0/18:1	No	747.5	255.2	35	1.2	2	Negative	A1
PG 16:1/16:0	No	719.5	253.3	35	1.2	2	Negative	A1
PG 16:1/16:1	No	717.5	253.3	35	1.2	2	Negative	A1
PG 18:0/16:0	No	749.5	283.3	35	1.2	2	Negative	A1
PG 18:0/18:0	No	777.6	283.3	35	1.2	2	Negative	A1
PG 18:1/16:1	No	745.5	281.3	35	1.2	2	Negative	A1
PG 18:1/16:2	No	743.5	281.3	35	1.2	2	Negative	A1
PG 18:1/18:0	No	775.5	281.3	35	1.2	2	Negative	A1
PG 18:1/18:1	No	773.5	281.3	35	1.2	2	Negative	A1
PG 18:2/16:0	No	745.5	279.3	35	1.2	2	Negative	A1
PG 18:2/16:1	No	743.5	279.3	35	1.2	2	Negative	A1
PG 18:2/18:0	No	773.5	279.3	35	1.2	2	Negative	A1
PG 18:2/18:1	No	771.5	279.3	35	1.2	2	Negative	A1
PG 18:2/18:2	No	769.5	279.3	35	1.2	2	Negative	A1
PG 20:4/16:0	No	769.5	303.3	35	1.2	2	Negative	A1
PG 20:4/16:1	No	767.5	303.3	35	1.2	2	Negative	A1
PG 20:4/18:1	No	795.5	303.3	35	1.2	2	Negative	A1
PG 20:4/18:2	No	793.5	279.3	35	1.2	2	Negative	A1
PI 32:0	No	811.7	241.1	33	4.6	4.8	Negative	A1
PI 32:1	No	809.7	241.1	33	4.6	4.8	Negative	A1
PI 32:2	No	807.7	241.1	33	4.6	4.8	Negative	A1
PI 32:3	No	805.7	241.1	33	4.6	4.8	Negative	A1
PI 34:0	No	837.7	241.1	33	4.6	4.8	Negative	A1
PI 34:1	No	835.7	241.1	33	4.6	4.8	Negative	A1
PI 34:1p	No	821.8	241.1	33	4.6	4.8	Negative	A1
PI 34:2	No	833.7	241.1	33	4.6	4.8	Negative	A1
PI 34:3	No	831.7	241.1	33	4.6	4.8	Negative	A1
PI 36:0	No	865.8	241.1	33	4.6	4.8	Negative	A1
PI 36:1	No	863.8	241.1	33	4.6	4.8	Negative	A1
PI 36:2	No	861.8	241.1	33	4.6	4.8	Negative	A1
PI 36:3	No	859.8	241.1	33	4.6	4.8	Negative	A1
PI 36:4	No	857.7	241.1	33	4.6	4.8	Negative	A1
PI 38:0	No	893.8	241.1	33	4.6	4.8	Negative	A1
PI 38:1	No	891.8	241.1	33	4.6	4.8	Negative	A1
PI 38:2	No	889.8	241.1	33	4.6	4.8	Negative	A1
PI 38:3	No	887.8	241.1	33	4.6	4.8	Negative	A1
PI 38:4	No	885.8	241.1	33	4.6	4.8	Negative	A1
PI 38:5	No	883.8	241.1	33	4.6	4.8	Negative	A1
PI 38:6	No	881.8	241.1	33	4.6	4.8	Negative	A1
PI 40:0	No	921.8	241.1	33	4.6	4.8	Negative	A1
PI 40:1	No	919.8	241.1	33	4.6	4.8	Negative	A1
PI 40:2	No	917.8	241.1	33	4.6	4.8	Negative	A1
PI 40:3	No	915.8	241.1	33	4.6	4.8	Negative	A1
PI 40:4	No	913.8	241.1	33	4.6	4.8	Negative	A1
PI 40:5	No	911.8	241.1	33	4.6	4.8	Negative	A1
PI 40:6	No	909.8	241.1	33	4.6	4.8	Negative	A1
Sa1P 17:0	Yes	368.39	270.3	19	9	4	Positive	A1
Sa1P 17:0	Yes	368.39	252.39	19	9	4	Positive	A1
Sa1P d 18:0	No	382.4	266.4	19	9	4	Positive	A1
So1P 17:1	Yes	366.32	250.3	21	9	4	Positive	A1
So1P d 18:1	No	380.4	264.4	21	9	4	Positive	A1
